# *Nfkbid* is required for immunity and antibody responses to *Toxoplasma gondii*

**DOI:** 10.1101/2020.06.26.174151

**Authors:** Scott P. Souza, Samantha D. Splitt, Julia A. Alvarez, Juan C. Sanchez-Arcila, Jessica N. Wilson, Safuwra Wizzard, Zheng Luo, Nicole Baumgarth, Kirk D.C. Jensen

## Abstract

Protective immunity to parasitic infections has been difficult to elicit by vaccines. Among parasites that evade vaccine-induced immunity is *Toxoplasma gondii*, which causes lethal secondary infections in chronically infected mice. Here we report that unlike susceptible C57BL/6J mice, A/J mice were highly resistant to secondary infection. To identify correlates of immunity, we utilized forward genetics to identify *Nfkbid*, a nuclear regulator of NF-κB that is required for B cell activation and B-1 cell development. *Nfkbid*-null mice (bumble) did not generate parasite-specific IgM and lacked robust parasite-specific IgG, which correlated with defects in B-2 cell maturation and class-switch recombination. Though high-affinity antibodies were B-2 derived, transfer of B-1 cells partially rescued the immunity defects observed in bumble mice and were required for 100% vaccine efficacy in bone marrow chimeric mice. Immunity in resistant mice correlated with robust isotype class-switching in both B cell lineages, which can be fine-tuned by *Nfkbid* gene expression. We propose a model whereby humoral immunity to *T. gondii* is regulated by *Nfkbid* and requires B-1 and B-2 cells for full protection.

**AUTHOR SUMMARY:** Eukaryotic parasitic diseases account for approximately one fifth of all childhood deaths, yet no highly protective vaccine exists for any human parasite. More research must be done to discover how to elicit protective vaccine-induced immunity to parasitic pathogens. We used an unbiased genetic screen to find key genes responsible for immunity to the eukaryotic parasite *Toxoplasma gondii*. Our screen found *Nfkbid*, a transcription factor regulator, which controls B cell activation and innate-like B-1 cell development. Mice without *Nfkbid* were not protected against *T. gondii* and were deficient at making antibodies against the parasite. Our survival studies of vaccinated mice with and without B-1 compartments found that B-1 cells improved survival, suggesting that B-1 cells act in conjunction with B-2 cells to provide vaccine-induced immunity. *Nfkbid* and other loci identified in our unbiased screen represent potential targets for vaccines to elicit protective immune responses against parasitic pathogens.
