## Supplementary material for "*Nfkbid* is required for immunity and antibody responses to *Toxoplasma gondii*": Table S1

### Sheet: Table S1
Mouse Strain	Chronic Infection	Secondary Infection	1Heterologous Brain Coinfection?
C57BL/10	CEP hxgprt-	GUYMAT	1/1
Cummulative average C57BL/10			1/1 = 100%
C57BL/10.A	CEP hxgprt-	TgCATBr5	2/2
C57BL/10.A	CEP hxgprt-	GUYMAT	2/2
C57BL/10.A	CEP hxgprt-	MAS	1/2
C57BL/10.A	CEP hxgprt-	FOU	0/1
Cummulative average C57BL/10.A			5/7 = 71%
A/J	CEP hxgprt-	GUYMAT	0/4
A/J	CEP hxgprt-	TgCATBr5	0/5
A/J	CEP hxgprt-	GUYDOS	4/5
A/J	CEP hxgprt-	VAND	4/6
A/J	CEP hxgprt-	FOU	1/5
A/J	CEP hxgprt-	GPHT	0/5
A/J	CEP hxgprt-	MAS	0/5
Cummulative average A/J			9/35 = 26%
