## Supplementary material for "*Nfkbid* is required for immunity and antibody responses to *Toxoplasma gondii*": Table S3

### Sheet:  QTL - Chr7
Chromosome 7	Start	End	MGI ID	Feature Type	Symbol	Name	NS-SNP	UTR-SNP	Syn-SNP	Intron SNP	Region SNP	Non-coding Transcript SNP	Sum Mutation
D7Mit246 = LOD 3.2	30333060
LOD 3.2	30355489	30362772	MGI:2442512	protein coding gene	Lrfn3	leucine rich repeat and fibronectin type III domain containing 3	0	0	2	6	0	0	8
	30410916	30413705	MGI:5591188	lncRNA gene	Gm32029	predicted gene, 32029	0	0	0	6	5	0	11
	30413760	30417585	MGI:1277211	protein coding gene	Tyrobp	TYRO protein tyrosine kinase binding protein	0	0	0	10	6	0	16
	30417712	30419854	MGI:1344360	protein coding gene	Hcst	hematopoietic cell signal transducer	0	0	1	8	7	0	16
rs8261820 = LOD 3.2	30420534
Imputted LOD 3.7	30421417	30422808	MGI:5683874	CpG island	Cpgi18799	CpG island 18799	0	0	0	0	7	0	7
	30421732	30428746	MGI:3041243	protein coding gene	Nfkbid	nuclear factor of kappa light polypeptide gene enhancer in B cells inhibitor, delta	2	13	2	28	12	0	57
	30423094	30423532	MGI:5683875	CpG island	Cpgi18800	CpG island 18800	0	0	0	0	2	0	2
	30434982	30445535	MGI:88046	protein coding gene	Aplp1	amyloid beta (A4) precursor-like protein 1	0	0	3	35	2	0	40
rs8261944 = LOD 3.2	30435779
LOD 3.2	30439966	30440272	MGI:5683877	CpG island	Cpgi18801	CpG island 18801	0	0	0	0	1	0	1
	30444184	30446032	MGI:5683877	CpG island	Cpgi18802	CpG island 18802	0	0	0	0	3	0	3
	30447534	30457690	MGI:2442334	protein coding gene	Kirrel2	kin of IRRE like 2 (Drosophila)	1	1	0	7	3	0	12
	30456855	30457472	MGI:5683879	CpG island	Cpgi18804	CpG island 18804	0	0	0	0	1	0	1
	30458315	30487223	MGI:1859637	protein coding gene	Nphs1	nephrosis 1, nephrin	0	5	3	48	2	0	58
	30462164	30465591	MGI:2675468	antisense lncRNA gene	Nphs1os	nephrosis 1 homolog, nephrin, opposite strand	0	0	0	6	7	5	18
	30465354	30466232	MGI:5683880	CpG island	Cpgi18805	CpG island 18805	0	0	0	0	8	0	3
	30493622	30513402	MGI:1929093	protein coding gene	Prodh2	proline dehydrogenase (oxidase) 2	0	10	5	40	7	0	62
	30515122	30522193	MGI:2685928	antisense lncRNA gene	Arhgap33os	Rho GTPase activating protein 33, opposite strand	0	0	0	23	7	11	41
	30522226	30535060	MGI:2673998	protein coding gene	Arhgap33	Rho GTPase activating protein 33	0	0	0	1	0	0	1
	30539134	30552299	MGI:2681861	protein coding gene	Proser3	proline and serine rich 3	0	0	0	3	1	0	4
	30552556	30555439	MGI:2685325	protein coding gene	Hspb6	heat shock protein, alpha-crystallin-related, B6	0	2	0	0	1	0	3
	30555441	30559723	MGI:1922910	protein coding gene	Lin37	lin-37 homolog (C. elegans)	0	0	0	1	2	0	3
	30561865	30563184	MGI:1913590	protein coding gene	Psenen	presenilin enhancer gamma secretase subunit	0	0	0	3	0	0	3
	30563340	30565364	MGI:2678374	protein coding gene	U2af1l4	U2 small nuclear RNA auxiliary factor 1-like 4	0	0	0	0	3	0	3
	30565427	30567962	MGI:3655979	protein coding gene	Igflr1	IGF-like family receptor 1	0	0	0	1	0	0	1
	30563344	30567960	MGI:6121629	protein coding gene	Gm49396	predicted gene, 49396	0	0	0	0	1	0	1
	30568858	30588726	MGI:109565	protein coding gene	Kmt2b	lysine (K)-specific methyltransferase 2B	5	0	3	13	1	0	22
	30589681	30598909	MGI:1891838	protein coding gene	Zbtb32	zinc finger and BTB domain containing 32	2	0	6	14	0	0	22
	30588902	30591524	MGI:5591241	lncRNA gene	Gm32082	predicted gene, 32082	0	0	0	1	1	0	2
	30603092	30612734	MGI:98911	protein coding gene	Upk1a	uroplakin 1A	0	0	0	2	2	0	4
	30616974	30626151	MGI:107460	protein coding gene	Cox6b1	cytochrome c oxidase, subunit 6B1	0	0	0	4	0	0	4
	30633616	30635852	MGI:99253	protein coding gene	Etv2	ets variant 2	0	0	0	0	2	0	2
	30636629	30638412	MGI:1924278	lncRNA gene	4921520E09Rik	RIKEN cDNA 4921520E09 gene	0	0	0	0	2	0	2
	30640995	30650228	MGI:1915285	protein coding gene	Rbm42	RNA binding motif protein 42	0	1	2	14	2	0	19
	30641001	30664937	MGI:5439451	lncRNA gene	Gm21982	predicted gene 21982	0	0	0	0	39	0	39
	30649622	30650490	MGI:5683893	CpG island	Cpgi18818	CpG island 18818	0	0	0	0	2	0	2
	30650385	30652711	MGI:5477104	lncRNA gene	Gm26610	predicted gene, 26610	0	0	0	0	2	0	2
	30653711	30664994	MGI:1919159	protein coding gene	Haus5	HAUS augmin-like complex, subunit 5	1	0	1	15	4	0	21
	30664692	30665164	MGI:5683894	CpG island	Cpgi18819	CpG island 18819	0	0	0	0	1	0	1
	30698926	30700536	MGI:1916397	protein coding gene	2200002J24Rik	RIKEN cDNA 2200002J24 gene	1	0	0	18	3	0	22
	30712209	30725534	MGI:88113	protein coding gene	Atp4a	ATPase, H+/K+ exchanging, gastric, alpha polypeptide	0	0	0	19	1	0	20
	30727701	30729534	MGI:1915011	protein coding gene	Tmem147	transmembrane protein 147	0	0	0	0	1	0	1
	30729775	30743681	MGI:95653	protein coding gene	Gapdhs	glyceraldehyde-3-phosphate dehydrogenase, spermatogenic	0	1	0	20	3	0	24
	30729579	30745929	MGI:3642392	antisense lncRNA gene	Tmem147os	transmembrane protein 147, opposite strand	0	0	0	7	14	3	24
	30737653	30748437	MGI:5504050	lncRNA gene	Gm26935	predicted gene, 26935	0	0	0	13	0	0	13
	30751471	30756134	MGI:2446326	protein coding gene	Sbsn	suprabasin	0	4	0	1	2	0	7
	30763756	30781063	MGI:1920962	protein coding gene	Dmkn	dermokine	0	0	0	5	0	0	5
	30818348	30823775	MGI:2441731	protein coding gene	Ffar2	free fatty acid receptor 2	0	1	0	0	2	0	3
	30820296	30828594	MGI:5591395	lncRNA gene	Gm32236	predicted gene, 32236	0	0	0	1	4	0	5
	30854330	30856178	MGI:2685324	protein coding gene	Ffar3	free fatty acid receptor 3	0	1	0	0	0	0	1
	30865404	30880342	MGI:88322	protein coding gene	Cd22	CD22 antigen	0	0	1	2	0	0	3
	30899176	30914873	MGI:96912	protein coding gene	Mag	myelin-associated glycoprotein	0	0	0	1	0	0	1
	30973804	30989726	MGI:1923665	protein coding gene	Fam187b	family with sequence similarity 187, member B	0	0	0	4	0	1	5
	30957770	30973464	MGI:1927471	protein coding gene	Lsr	lipolysis stimulated lipoprotein receptor	0	0	0	0	1	0	1
	30972834	30974201	MGI:5683905	CpG island	Cpgi18830	CpG island 18830	0	0	0	0	1	0	1
	31032723	31042331	MGI:1201785	protein coding gene	Fxyd5	FXYD domain-containing ion transport regulator 5	0	0	0	1	0	0	1
	31042515	31051454	MGI:1889006	protein coding gene	Fxyd7	FXYD domain-containing ion transport regulator 7	0	0	0	1	2	0	3
	31036523	31057714	MGI:5621869	lncRNA gene	Gm38984	predicted gene, 38984	0	0	0	0	4	0	4
	31051678	31055874	MGI:1889273	protein coding gene	Fxyd1	FXYD domain-containing ion transport regulator 1	0	1	0	2	0	0	3
	31059342	31070935	MGI:2180197	protein coding gene	Lgi4	leucine-rich repeat LGI family, member 4	1	0	1	1	1	0	4
	31070535	31076697	MGI:107497	protein coding gene	Fxyd3	FXYD domain-containing ion transport regulator 3	0	0	0	3	5	0	8
	31098725	31115290	MGI:1196620	protein coding gene	Hpn	hepsin	0	0	0	7	1	0	8
	31116524	31127003	MGI:98247	protein coding gene	Scn1b	sodium channel, voltage-gated, type I, beta	0	0	0	15	6	0	21
	31125116	31125425	MGI:5683911	CpG island	Cpgi18836	CpG island 18836	0	0	0	0	1	0	1
	31126194	31127645	MGI:5683912	CpG island	Cpgi18837	CpG island 18837	0	0	0	0	1	0	1
	31130127	31155896	MGI:105490	protein coding gene	Gramd1a	GRAM domain containing 1A	1	1	0	10	0	0	12
	31149528	31152707	MGI:3045288	lncRNA gene	G630030J09Rik	RIKEN cDNA G630030J09 gene	0	0	0	0	2	0	2
	31150445	31151838	MGI:5683914	CpG island	Cpgi18839	CpG island 18839	0	0	0	0	2	0	2
	31290519	31291816	MGI:1930867	protein coding gene	Scgb1b2	secretoglobin, family 1B, member 2	0	0	0	0	2	0	2
	31302769	31304977	MGI:3042579	protein coding gene	Scgb2b2	secretoglobin, family 2B, member 2	1	0	0	2	6	0	9
	31359038	31362072	MGI:3782547	protein coding gene	Scgb2b3	secretoglobin, family 2B, member 3	1	0	0	0	2	0	3
	31401034	31403176	MGI:5578756	pseudogene	Scgb2b4-ps	secretoglobin, family 2B, member 4, pseudogene	0	0	0	2	0	0	2
	31703779	31705754	MGI:3782864	protein coding gene	Scgb2b7	secretoglobin, family 2B, member 7	0	0	0	1	0	0	1
	32146243	32148031	MGI:3646832	protein coding gene	Scgb2b30	secretoglobin, family 2B, member 30	0	0	0	0	2	0	2
D7Mit224 = LOD 3.2	32998215

### Sheet: QTL - Chr10
Chromosome 10	Start	End	MGI ID	Feature Type	Symbol	Name	NS-SNP	UTR-SNP	Syn-SNP	Intron SNP	Region SNP	Non-coding Transcript SNP	Sum Mutation
rs13480775 = LOD 3.5	115801561
3.5 < LOD < 5.1	115849800	115869091	MGI:1921893	lncRNA gene	4930422I22Rik	RIKEN cDNA 4930422I22 gene	0	0	0	0	18	0	18
	115817284	115849893	MGI:2384918	protein coding gene	Tspan8	tetraspanin 8	0	1	3	55	4	0	63
rs13480776 = LOD 5.1	115920102
Imputed LOD = 6.2	116018213	116274932	MGI:109559	protein coding gene	Ptprr	protein tyrosine phosphatase, receptor type, R	0	0	0	2	0	0	2
rs13480777 = LOD 5.5	116134022
3.9 < LOD < 5.5	116485161	116581511	MGI:1919318	protein coding gene	Cnot2	CCR4-NOT transcription complex, subunit 2	0	0	0	1	0	0	1
	116509052	116583515	MGI:3026931	lncRNA gene	5330438D12Rik	RIKEN cDNA 5330438D12 gene	0	0	0	0	1	0	1
	117070129	117148474	MGI:1100860	protein coding gene	Frs2	fibroblast growth factor receptor substrate 2	0	0	0	2	0	0	2
	117389792	117390219	MGI:5667359	CpG island	Cpgi2230	CpG island 2230	0	0	0	0	1	0	1
	117390022	117398587	MGI:6098673	lncRNA gene	Gm48903	predicted gene, 48903	0	0	0	0	4	0	4
	117344667	117376990	MGI:1913948	protein coding gene	Cpsf6	cleavage and polyadenylation specific factor 6	0	3	0	19	1	0	23
	117375778	117377275	MGI:5667358	CpG island	Cpgi2229	CpG island 2229	0	0	0	0	1	0	1
	117377336	117378526	MGI:5621351	lncRNA gene	Gm38466	predicted gene, 38466	0	0	0	0	3	1	4
rs3670118 = LOD 3.9	117393871

### Sheet: QTL - Chr11
Chromosome 11	Start	End	MGI ID	Feature Type	Symbol	Name	NS-SNP	UTR-SNP	Syn-SNP	Intron SNP	Region SNP	Non-coding Transcript SNP	Sum Mutation
rs13481109 = LOD 2.3	76595153
2.3 < LOD < 3.5	76416732	76623324	MGI:107771	protein coding gene	Abr	active BCR-related gene	0	0	0	0	37	0	37
	76614467	76622204	MGI:5477274	lncRNA gene	Gm26780	predicted gene, 26780	0	0	0	0	6	0	6
	76626653	76659927	MGI:5825925	lncRNA gene	Gm46288	predicted gene, 46288	0	0	0	0	2	0	2
	76679873	76698664	MGI:3029307	protein coding gene	Trarg1	trafficking regulator of GLUT4 (SLC2A4) 1	0	2	0	1	0	0	3
	76726602	76763578	MGI:1858260	protein coding gene	Gosr1	golgi SNAP receptor complex member 1	0	6	0	57	0	0	63
	76778424	76847018	MGI:107265	protein coding gene	Cpd	carboxypeptidase D	1	11	11	238	0	0	261
	76902159	76916587	MGI:1913851	protein coding gene	Tmigd1	transmembrane and immunoglobulin domain containing 1	0	0	0	20	6	0	26
D11MIT116 = LOD 3.5	76936825
LOD = 3.5	76945656	76987389	MGI:1345186	protein coding gene	Blmh	bleomycin hydrolase	1	5	3	159	11	0	179
	76945403	76946124	MGI:5668402	CpG island	Cpgi3299	CpG island 3299	0	0	0	0	7	0	7
	76998603	77032340	MGI:96285	protein coding gene	Slc6a4	solute carrier family 6 (neurotransmitter transporter, serotonin), member 4	2	1	2	53	5	0	63
	76998170	76999084	MGI:5668404	CpG island	Cpgi3301	CpG island 3301	0	0	0	0	1	0	1
	77008914	77009873	MGI:3649817	lncRNA gene	Gm12343	predicted gene 12343	0	0	0	4	10	1	15
rs13481111 = LOD 3.5	77010556
LOD = 3.5	77089915	77188968	MGI:2442440	protein coding gene	Efcab5	EF-hand calcium binding domain 5	0	0	0	3	0	0	3
	77216287	77460220	MGI:2679255	protein coding gene	Ssh2	slingshot protein phosphatase 2	0	0	0	2	0	0	2
	77470485	77489678	MGI:2144501	protein coding gene	Ankrd13b	ankyrin repeat domain 13b	2	0	2	1	0	0	5
	77472511	77472920	MGI:5668412	CpG island	Cpgi3309	CpG island 3309	0	0	0	0	2	0	2
	77493562	77507786	MGI:1927140	protein coding gene	Git1	GIT ArfGAP 1	0	0	0	1	0	0	1
	77529162	77607815	MGI:1914490	protein coding gene	Taok1	TAO kinase 1	0	3	0	1	0	0	4
rs13481112 = LOD 3.5	77640987
2.4 < LOD < 3.5	77763246	77865980	MGI:2667185	protein coding gene	Myo18a	myosin XVIIIA	0	0	0	2	0	0	2
	77685764	77717966	MGI:1915814	protein coding gene	Nufip2	nuclear fragile X mental retardation protein interacting protein 2	0	0	0	1	0	0	1
	77896970	77907238	MGI:5589138	lncRNA gene	Gm29979	predicted gene, 29979	0	0	0	1	0	0	1
	77982754	78030539	MGI:1924057	protein coding gene	Phf12	PHD finger protein 12	0	0	0	1	0	0	1
	78037931	78060434	MGI:103309	protein coding gene	Flot2	flotillin 2	0	1	0	2	0	0	3
	78073005	78073241	MGI:5296816	complex/cluster/region	Mirc12	microRNA cluster 12, including Mir144 through Mir451a	0	0	0	0	1	0	1
	78158499	78165589	MGI:1202880	protein coding gene	Traf4	TNF receptor associated factor 4	0	0	0	1	0	0	1
	78206749	78245972	MGI:107726	protein coding gene	Supt6	SPT6, histone chaperone and transcription elongation factor	0	6	1	0	2	0	9
	78245746	78255496	MGI:108019	protein coding gene	Sdf2	stromal cell derived factor 2	0	1	1	3	0	0	5
	78472330	78497754	MGI:2136419	protein coding gene	Sarm1	sterile alpha and HEAT/Armadillo motif containing 1	0	12	0	0	2	0	14
	78496898	78498058	MGI:5668454	CpG island	Cpgi3351	CpG island 3351	0	0	0	0	2	0	2
	78499120	78502325	MGI:98940	protein coding gene	Vtn	vitronectin	3	0	2	3	2	0	10
	78501581	78501989	MGI:5668455	CpG island	Cpgi3352	CpG island 3352	0	0	0	0	8	0	8
	78503513	78505081	MGI:108012	protein coding gene	Sebox	SEBOX homeobox	0	0	0	0	9	0	9
	78567168	78697373	MGI:1201387	protein coding gene	Nlk	nemo like kinase	0	0	0	7	0	0	7
	79013440	79146407	MGI:105051	protein coding gene	Ksr1	kinase suppressor of ras 1	0	0	0	8	0	0	8
	79239372	79254671	MGI:1926139	protein coding gene	Wsb1	WD repeat and SOCS box-containing 1	0	0	0	1	0	0	1
rs13481117 = LOD 2.4	79252230

### Sheet: QTL - Chr17
Chromosome 17	Start	End	MGI ID	Feature Type	Symbol	Name	NS-SNP	UTR-SNP	Syn-SNP	Intron SNP	Region SNP	Non-coding Transcript SNP	Sum Mutation
rs3714226 = LOD 1.8	55270112
rs3714819 = LOD 3.9	55350965
LOD = 3.9	55445227	55446455	MGI:5674411	CpG island	Cpgi9322	CpG island 9322	0	0	0	0	9	0	9
	55445382	55514581	MGI:2445190	protein coding gene	St6gal2	beta galactoside alpha 2,6 sialyltransferase 2	0	0	0	0	173	0	173
	55557166	55563507	MGI:5477041	lncRNA gene	Gm26547	predicted gene, 26547	0	0	0	0	11	0	11
	55592329	55624735	MGI:3761695	protein coding gene	Vmn2r118	vomeronasal 2, receptor 118	0	0	0	0	56	0	56
	55651951	55712628	MGI:1920086	protein coding gene	Pot1b	protection of telomeres 1B	0	0	0	0	61	0	61
rs3709414 = LOD 3.9	55689441
2.6 < LOD < 3.9	55700407	55701817	MGI:5010833	pseudogene	Gm18648	predicted gene, 18648	0	0	0	0	5	0	5
	55749984	55853662	MGI:1196464	protein coding gene	Adgre4	adhesion G protein-coupled receptor E4	0	0	0	1	0	0	1
	55864892	55878930	MGI:1345189	protein coding gene	Zfp119a	zinc finger protein 119a	0	0	0	1	0	0	1
	55892093	55898928	MGI:2385058	protein coding gene	Zfp959	zinc finger protein 959	0	0	0	1	0	0	1
	55938381	55949500	MGI:2385323	protein coding gene	Zfp119b	zinc finger protein 119b	0	0	0	0	2	0	2
	55952640	55957022	MGI:1354171	protein coding gene	Ebi3	Epstein-Barr virus induced gene 3	0	0	0	1	0	0	1
	56326062	56402870	MGI:2442355	protein coding gene	Kdm4b	lysine (K)-specific demethylase 4B	0	0	0	1	0	0	1
	56560965	56584585	MGI:2146808	protein coding gene	Safb2	scaffold attachment factor B2	1	0	0	0	0	1	2
	56628143	56664456	MGI:2147030	protein coding gene	Catsperd	cation channel sperm associated auxiliary subunit delta	0	0	0	2	2	0	4
	56734228	56739292	MGI:104647	pseudogene	Fut4-ps1	fucosyltransferase 4, pseudogene 1	0	0	0	0	0	1	1
	56775897	56831008	MGI:106583	protein coding gene	Rfx2	regulatory factor X, 2 (influences HLA class II expression)	0	0	0	1	0	0	1
	57080061	57087600	MGI:107848	protein coding gene	Tubb4a	tubulin, beta 4A class IVA	0	0	0	8	0	0	8
	57087153	57087787	MGI:5674483	CpG island	Cpgi9394	CpG island 9394	0	0	0	0	2	0	2
	57092023	57105942	MGI:3779362	lncRNA gene	Gm11110	predicted gene 11110	0	0	0	11	0	0	11
	57096120	57099708	MGI:5826226	lncRNA gene	Gm46589	predicted gene, 46589	0	0	0	0	1	0	1
	57105325	57107757	MGI:1101058	protein coding gene	Tnfsf9	tumor necrosis factor (ligand) superfamily, member 9	1	0	1	0	0	0	2
	57105192	57106114	MGI:5674485	CpG island	Cpgi9396	CpG island 9396	0	0	0	0	2	0	2
	57189492	57194177	MGI:1355317	protein coding gene	Tnfsf14	tumor necrosis factor (ligand) superfamily, member 14	0	0	0	0	1	0	1
	57203970	57228136	MGI:88227	protein coding gene	C3	complement component 3	0	0	0	4	0	0	4
	57217172	57217228	MGI:5531240	miRNA gene	Mir6978	microRNA 6978	0	0	0	0	1	0	1
D17MIT20 = LOD 2.6	57227447												0
